# Plant Polymerase IV sensitizes chromatin through histone modifications to preclude spread of silencing into protein-coding domains

**DOI:** 10.1101/2021.08.25.457601

**Authors:** Vivek Hari Sundar G, Chenna Swetha, Debjani Basu, Kannan Pachamuthu, Steffi Raju, Tania Chakraborty, Rebecca A. Mosher, P. V. Shivaprasad

## Abstract

Across eukaryotes, gene regulation is manifested via chromatin states roughly distinguished as heterochromatin and euchromatin. The establishment, maintenance and modulation of the chromatin states is mediated using several factors including chromatin modifiers. However, factors that avoid the intrusion of silencing signals into protein coding genes are poorly understood. Here we show that a plant specific paralogue of RNA polymerase (pol) II, named pol IV, is involved in avoidance of facultative heterochromatic marks in protein coding genes, in addition to its well-established functions in silencing repeats and transposons. In its absence, H3K27 trimethylation (me3) mark intruded the protein coding genes, more profoundly in genes embedded with repeats. In a subset of genes, spurious transcriptional activity resulted in small(s) RNA production leading to post-transcriptional gene silencing. We show that such effects are significantly pronounced in rice, a plant with larger genome with distributed heterochromatin when compared to Arabidopsis. Our results indicate the surprising division of labour among plant-specific polymerases, not just in establishing effective silencing via sRNAs and DNA methylation, but also in influencing chromatin boundaries.
