## Supplementary Tables S5-S8 for "Plant Polymerase IV sensitizes chromatin through histone modifications to preclude spread of silencing into protein-coding domains": Supplemental_Table_S8.xls

### Sheet: Genes_targeted
Supplemental_Table_S8: List of genes/transcripts targeted by pol IV suppressed sRNAs
Os01t0114000-00_Similar_to_H0315A08
Os01t0121800-01_Glycosyl_transferase,_family_14_protein
Os01t0121800-02_Similar_to_xylosyltransferase_1
Os01t0148100-01_Conserved_hypothetical_protein
Os01t0191900-01_Similar_to_Blind
Os01t0200700-01_Similar_to_Metallothionein-like_protein_type_3_(MT-3)_(MWMT3)
Os01t0222001-01_Hypothetical_conserved_gene
Os01t0242800-00_Hypothetical_protein
Os01t0276000-01_Similar_to_60S_ribosomal_protein_L30
Os01t0308700-00_Similar_to_H0315A08
Os01t0506200-01_Tetratricopeptide-like_helical_domain_containing_protein
Os01t0518500-01_Glycoside_hydrolase,_family_27_protein
Os01t0518500-02_Glycoside_hydrolase,_family_27_protein
Os01t0642200-01_Conserved_hypothetical_protein
Os01t0649100-01_Malate_dehydrogenase
Os01t0649100-02_Malate_dehydrogenase
Os01t0650200-01_Lipase,_GDSL_domain_containing_protein
Os01t0650200-02_Similar_to_Esterase
Os01t0650200-03_Similar_to_esterase
Os01t0762300-01_Similar_to_predicted_protein
Os01t0771400-00_Similar_to_CM0545
Os01t0791033-00_Similar_to_ribulose-1,5-bisphosphate_carboxylase/oxygenase_large_subunit
Os01t0881300-02_MtN3_and_saliva_related_transmembrane_protein_family_protein
Os02t0114600-01_Kelch-type_beta_propeller_domain_containing_protein
Os02t0114600-02_Kelch-type_beta_propeller_domain_containing_protein
Os02t0121300-01_Cyclophilin,_Peptidyl-prolyl_cis-trans_isomerase,_Auxin_signal_transduction,_Lateral_root_initiation,_Stress_tolerance
Os02t0129700-01_Hypothetical_protein
Os02t0147100-00_Conserved_hypothetical_protein
Os02t0147700-01_Conserved_hypothetical_protein
Os02t0147700-02_Hypothetical_conserved_gene
Os02t0147700-03_Hypothetical_conserved_gene
Os02t0193933-00_Similar_to_predicted_protein
Os02t0198366-00_Hypothetical_protein
Os02t0255500-01_ABA_receptor,_Pyrabactin_resistance-like_(PYL)_abscisic_acid_receptor_family_protein,_Cold_and_drought_stress_tolerance,_ABA-mediated_inhibition_of_seed_germination
Os02t0288200-01_Protein_of_unknown_function_DUF573_domain_containing_protein
Os02t0288200-02_Hypothetical_conserved_gene
Os02t0302200-01_Similar_to_aminotransferase_family_protein
Os02t0313500-01_Conserved_hypothetical_protein
Os02t0469200-01_Conserved_hypothetical_protein
Os02t0469200-02_Similar_to_predicted_protein
Os02t0489550-00_Tetratricopeptide_TPR-1_domain_containing_protein
Os02t0556100-01_NAD(P)-binding_domain_containing_protein
Os02t0628600-01_Similar_to_Auxin_response_factor_8
Os02t0651500-01_Conserved_hypothetical_protein
Os02t0651500-03_Non-protein_coding_transcript
Os02t0651500-04_Conserved_hypothetical_protein
Os02t0651500-05_Non-protein_coding_transcript
Os02t0808601-00_Similar_to_predicted_protein
Os02t0811501-00_Similar_to_predicted_protein
Os02t0811650-00_Similar_to_predicted_protein
Os02t0821800-01_Similar_to_Fibrillarin-2
Os02t0821800-02_Similar_to_Fibrillarin-2
Os03t0133800-01_Similar_to_predicted_protein
Os03t0165400-01_Similar_to_Relative_to_SR12_protein_(Fragment)
Os03t0165400-02_Similar_to_Beta-galactosidase
Os03t0234200-01_Similar_to_Ubiquitin_fusion_protein_(Fragment)
Os03t0320100-01_Alpha-L-arabinofuranosidase,_C-terminal_domain_containing_protein
Os03t0366525-00_Hypothetical_protein
Os03t0390400-01_Similar_to_Cytochrome_c_oxidase_subunit_6b
Os03t0595800-01_Similar_to_Acyl_carrier_protein_(ACP)
Os03t0659200-01_Similar_to_Ferredoxin
Os03t0659200-02_Similar_to_Ferredoxin
Os03t0659200-03_Similar_to_ferredoxin
Os03t0670700-01_Similar_to_Glycine-rich_RNA-binding,_abscisic_acid-inducible_protein
Os03t0670700-02_Similar_to_Glycine-rich_protein
Os03t0670700-03_Similar_to_Glycine_rich_RNA_binding_protein
Os03t0670700-04_Similar_to_Glycine-rich_protein
Os03t0708900-01_Zinc_finger,_RanBP2-type_domain_containing_protein
Os03t0743400-01_Similar_to_H2A_protein
Os03t0755700-00_Similar_to_Ribosomal_protein_L13a
Os03t0756000-01_Similar_to_60S_ribosomal_protein_L13a-4
Os03t0835900-01_Similar_to_Ferredoxin_III,_chloroplast_precursor_(Fd_III)
Os04t0223500-01_Dimethylaniline_monooxygenase,_N-oxide-forming_domain_containing_protein
Os04t0223500-02_Similar_to_H0515C11
Os04t0247700-00_Similar_to_H0315A08
Os04t0270100-01_Similar_to_GTP-binding_protein
Os04t0270100-02_Similar_to_GTP-binding_protein
Os04t0270100-03_Similar_to_G1_to_S_phase_transition_protein_1_homolog_(GTP-binding_protein_GST1-_HS)
Os04t0309100-01_Similar_to_NADH_dehydrogenase_subunit_2
Os04t0378200-01_Sterile_alpha_motif_SAM_domain_containing_protein
Os04t0399000-00_Similar_to_Ribosomal_protein_S27
Os04t0453950-00_Similar_to_zinc_finger,_C3HC4_type_family_protein
Os04t0504800-01_Similar_to_Poly(A)-binding_protein
Os04t0504800-02_Similar_to_polyadenylate-binding_protein_2
Os04t0504800-03_Similar_to_polyadenylate-binding_protein_2
Os04t0519700-01_Similar_to_Auxin_response_factor_10
Os04t0545000-01_Similar_to_WRKY_transcription_factor_34
Os04t0568800-01_Similar_to_OSIGBa0139P06
Os04t0619000-01_Similar_to_L1332
Os04t0635800-01_Acyl-CoA_N-acyltransferase_domain_containing_protein
Os04t0635800-03_Acyl-CoA_N-acyltransferase_domain_containing_protein
Os05t0111300-01_Similar_to_B22EL8_protein
Os05t0111300-02_Similar_to_Metallothionein
Os05t0121800-01_Conserved_hypothetical_protein
Os05t0155100-01_Similar_to_60S_ribosomal_protein_L18
Os05t0162200-01_Conserved_hypothetical_protein
Os05t0162200-02_Conserved_hypothetical_protein
Os05t0245700-01_Hypothetical_protein
Os05t0268500-01_Similar_to_Serine_carboxypeptidase_2
Os05t0268500-02_Similar_to_Serine_carboxypeptidase_II_chains_A_and_B_(EC_3
Os05t0268500-03_Similar_to_Serine_carboxypeptidase_2
Os05t0268500-04_Similar_to_Serine_carboxypeptidase_2
Os05t0359833-00_Similar_to_zinc_finger,_C3HC4_type_family_protein
Os05t0359966-00_Hypothetical_protein
Os05t0360400-01_Zinc_finger,_RING/FYVE/PHD-type_domain_containing_protein
Os05t0377450-00_Similar_to_H0315A08
Os05t0437800-01_Conserved_hypothetical_protein
Os05t0555300-01_Similar_to_electron_carrier/_electron_transporter/_iron_ion_binding_protein
Os05t0555300-02_Beta-grasp_fold,_ferredoxin-type_domain_containing_protein
Os06t0198100-00_Similar_to_H0315A08
Os06t0206000-00_Similar_to_carbon-nitrogen_hydrolase_family_protein
Os06t0206700-01_Similar_to_Kinesin-related_protein
Os06t0211300-01_Short-chain_dehydrogenase/reductase_SDR_domain_containing_protein
Os06t0255700-01_DEAD-like_helicase,_N-terminal_domain_containing_protein
Os06t0287500-01_CC-NBS-LRR_protein,_Blast_resistance_(Nipponbare
Os06t0287500-02_Similar_to_NBS-LRR_type_R_protein_Nbs7-75
Os06t0486400-01_Serine/threonine_protein_kinase_domain_containing_protein
Os06t0487900-01_SUMO_(Small_Ubiquitin-like_Modifier)_Protease,_Salt_tolerance
Os06t0487900-02_Hypothetical_conserved_gene
Os06t0499000-01_Conserved_hypothetical_protein
Os06t0517500-00_Hypothetical_conserved_gene
Os06t0555400-01_Similar_to_40S_ribosomal_protein_S19-like
Os06t0647801-01_Hypothetical_conserved_gene
Os06t0648200-01_Conserved_hypothetical_protein
Os06t0648200-02_Hypothetical_protein
Os06t0648200-03_Hypothetical_conserved_gene
Os06t0648200-04_Hypothetical_conserved_gene
Os06t0685700-01_Similar_to_Auxin_response_factor_16
Os07t0147500-01_Similar_to_Photosystem_II_10_kDa_polypeptide,_chloroplast_precursor
Os07t0152500-00_Similar_to_H0315A08
Os07t0160600-01_FAS1_domain_domain_containing_protein
Os07t0190000-01_Similar_to_1-deoxy-D-xylulose_5-phosphate_synthase_2_precursor
Os07t0220466-00_Similar_to_H0315A08
Os07t0409100-01_Similar_to_CLB1
Os07t0414200-01_Methyltransferase,_METTL2,_predicted_domain_containing_protein
Os07t0507700-01_Bromodomain_domain_containing_protein
Os07t0523100-00_Similar_to_60S_ribosomal_protein_L44
Os07t0523150-00_Similar_to_60S_ribosomal_protein_L44
Os07t0568700-02_Polygalacturonase-inhibiting_protein,_Inhibitor_of_fungal_polygalacturonase,_Regulation_of_floral_organ_number
Os07t0603300-01_TON1_RECRUIT_MOTIF_(TRM)-containing_protein,_Regulation_of_grain_size_and_shape
Os07t0605200-01_APETALA1_(AP1)/_FRUITFULL_(FUL)-like_MADS_box_transcription_factor,_Specification_of_inflorescence_meristem_identity
Os07t0661450-00_Similar_to_predicted_protein
Os08t0144400-01_PDZ/DHR/GLGF_domain_containing_protein
Os08t0144400-02_Hypothetical_conserved_gene
Os08t0172566-00_Similar_to_H0315A08
Os08t0200600-01_NAC_transcription_factor,_Negative_regulation_of_drought_tolerance
Os08t0200600-02_Hypothetical_conserved_gene
Os08t0250700-01_Thioredoxin_domain_2_containing_protein
Os08t0283600-00_Similar_to_H0315A08
Os08t0313200-01_Similar_to_(clone_pCDH1)_carbon_monoxide_dehydrogenase_(cdhA)
Os08t0320300-01_Conserved_hypothetical_protein
Os08t0462800-01_Protein_of_unknown_function_DUF716_family_protein
Os08t0504200-00_Similar_to_H0315A08
Os08t0520700-01_Hypothetical_protein
Os08t0520700-02_Hypothetical_protein
Os08t0526300-01_Similar_to_cDNA_clone
Os08t0526300-02_tRNA-binding_arm_domain_containing_protein
Os08t0526300-03_tRNA-binding_arm_domain_containing_protein
Os08t0529000-01_Auxin_efflux_carrier,_Auxin_homeostasis,_transport_and_distribution
Os08t0539300-01_C3HC4-type_zinc_finger_protein,_Target_of_miR528,_Regulation_of_flowering_under_LD_conditions
Os09t0346400-01_Conserved_hypothetical_protein
Os09t0346400-02_Hypothetical_conserved_gene
Os09t0416200-01_Similar_to_Glucose_transporter_(Fragment)
Os09t0433800-01_Similar_to_Senescence-associated_protein_SAG102
Os09t0479900-01_Similar_to_Subtilisin-like_protease
Os09t0482100-01_Similar_to_Heat_shock_protein_82
Os10t0127900-01_Similar_to_F-box_domain_containing_protein,_expressed
Os10t0127900-02_Similar_to_F-box_domain_containing_protein,_expressed
Os10t0127900-03_F-box_domain_containing_protein,_Regulation_of_glucose-induced_delay_of_seed_germination
Os10t0170200-01_Similar_to_40S_ribosomal_protein_S20_(S22)_(Fragment)
Os10t0356000-00_Similar_to_ribulose-1,5-bisphosphate_carboxylase/oxygenase_large_subunit
Os10t0441800-01_Similar_to_RAB5B
Os10t0445500-01_HR-like_lesion-inducer_family_protein
Os10t0497366-00_Similar_to_Fertility_restorer
Os10t0541200-01_Similar_to_Protein_phosphatase_2C_containing_protein,_expressed
Os10t0545700-01_Similar_to_Rhodanese-like_protein
Os10t0545700-02_Similar_to_Dual_specificity_phosphatase_Cdc25_(EC_3
Os10t0545700-03_Similar_to_Dual_specificity_phosphatase_Cdc25_(EC_3
Os10t0545700-04_Dual-specificity_tyrosine-phosphatase_CDC25,_Arsenic_metabolism
Os10t0546600-01_Similar_to_Chloroplast_carotenoid_epsilon-ring_hydroxylase
Os11t0158600-00_Homeodomain-like_domain_containing_protein
Os11t0158666-00_Hypothetical_protein
Os11t0167800-01_Similar_to_Anth_(Pollen-specific_desiccation-associated_LLA23_protein)
Os11t0310100-01_Hypothetical_conserved_gene
Os11t0549635-00_Similar_to_ABC1_family_protein
Os11t0588400-01_Similar_to_NB-ARC_domain_containing_protein,_expressed
Os11t0588400-02_Similar_to_NB-ARC_domain_containing_protein,_expressed
Os11t0660500-01_Translationally_controlled_tumor_protein,_Mercury_tolerance
Os11t0660500-02_Splicing_variant_of_OsTCTPa
Os11t0703900-01_Heat_shock_protein_70
Os11t0703900-02_Similar_to_Heat_shock_protein_70
Os11t0707000-01_Similar_to_Ribulose_bisphosphate_carboxylase/oxygenase_activase,_chloroplastic
Os11t0707000-02_Ribulose-bisphosphate_carboxylase_activase_(EC_6
Os11t0707000-03_Similar_to_Ribulose_bisphosphate_carboxylase/oxygenase_activase,_chloroplastic
Os11t0707000-04_Non-protein_coding_transcript
Os12t0118800-01_Ankyrin_repeat_containing_protein
Os12t0207600-00_Similar_to_ribulose-1,5-bisphosphate_carboxylase/oxygenase_large_subunit
Os12t0258200-01_ER-resident_J-protein,_ER_quality_control_in_rice_endosperm,_Translocation_of_secretory_proteins_and_protein_degradation_of_unfolded_or_misfolded_proteins
Os12t0264500-01_Similar_to_CoA-thioester_hydrolase_CHY1_(3-hydroxyisobutyryl-coenzyme_A_hydrolase)
Os12t0264500-02_Similar_to_CHY1
Os12t0264500-03_Conserved_hypothetical_protein
Os12t0264500-04_Similar_to_cDNA_clone
Os12t0285600-01_Pleckstrin_homology-type_domain_containing_protein
Os12t0290600-01_Similar_to_Dual_specificity_protein_phosphatase_8_(EC_3
Os12t0291100-01_Similar_to_Petunia_ribulose_1,5-bisphosphate_carboxylase_small_subunit_mRNA_(clone_pSSU_51),_partial_cds
Os12t0291100-02_Similar_to_Ribulose_bisphosphate_carboxylase_small_chain
Os12t0291100-03_Non-protein_coding_transcript
Os12t0482500-01_Protein_of_unknown_function_DUF593_domain_containing_protein
Os12t0564100-01_Similar_to_Myb-like_DNA-binding_domain_containing_protein,_expressed
Os12t0569700-01_Similar_to_Heat_shock_protein_70
Os12t0569700-02_Non-protein_coding_transcript
Os12t0569700-03_Similar_to_Heat_shock_protein_70
Os12t0611700-01_Conserved_hypothetical_protein
Os12t0618400-01_Conserved_hypothetical_protein
Os12t0618400-02_Hypothetical_conserved_gene
Os12t0632000-01_Gly-rich_protein,_Partner_protein_of_RF5,_Fertility_restoration
